# Typhoon-induced Lammas growth promotes the non-dormant life-cycle of the Great Orange Tip butterfly *Hebomoia glaucippe*

**DOI:** 10.1101/2023.05.09.539972

**Authors:** Kota Ogawa, Wataru Nakamizo, Fukashi Ishiwata, Yu Matsuura, Akiko Satake

**Affiliations:** Biosystematics Laboratory, Faculty of Social and Cultural Studies, Kyushu University, 744 Motooka, Nishi-ku, Fukuoka, 819-0395, Japan; Insect Science and Creative Entomology Center, Kyushu University, 744 Motooka, Nishi-ku, Fukuoka, 819-0395, Japan; Department of Biology, Faculty of Science, Kyushu University, 744 Motooka, Nishi-ku, Fukuoka, 819-0395, Japan; Graduate School of Integrated Science for Global Society, Kyushu University, 744 Motooka, Nishi-ku, Fukuoka 819−0395 Japan; 1140-4 Kurio, Yakushima-cho, Kumage-gun, Kagoshima, 891-4409, Japan; Tropical Biosphere Research Center, University of the Ryukyus, Nishihara, Okinawa, 903-0213, Japan

**Keywords:** Convergent Cross Mapping (CCM), Empirical Dynamic Modeling (EDM), life-cycle polyphenism, overwintering strategy, phenology, population dynamics, seasonal adaptation

## Abstract

Dormancy is a significant adaptation that enables organisms to overcome unfavorable seasons for survival and reproduction. Therefore, understanding the origin of dormancy is critical to comprehend the adaptation of tropical organisms to cold climates at high latitudes, limiting factors of their distribution. The great orange-tip butterfly *Hebomoia glaucippe* and its subspecies in East Asia exhibit various dormancy features and thus offer a suitable model for exploring seasonal adaptations in animals. Here, we investigated the dormancy of three subspecies of *H. glaucippe* in Japan: *shirozui*, *liukiuensis*, and *cincia*. Our rearing experiments indicate that *shirozui* and *liukiuensis* enter dormancy during the pupal stage under low temperatures and short-day conditions. Conversely, ssp. *cincia* does not exhibit dormancy even under similar conditions. Although *Crateva religiosa*, the only host plant in Japan, is deciduous, our field survey revealed that typhoon disturbances in autumn induce Lammas growth, and the following secondary shoots are used as a food source during winter in Yaeyama Islands, where ssp. *cincia* is distributed. Analyzing 10-year population dynamics and meteorological data, we demonstrated the seasonal occurrence of ssp. *liukiuensis* in Okinawa Island but not that of ssp. *cincia* in Ishigaki Island. By employing a non-linear time series causal inference framework, we discovered that temperature was causally related to butterfly occurrence on Okinawa Island, whereas maximum wind speed and precipitation had a causal relationship to butterfly occurrence on Ishigaki Island. The optimal time lag for both environmental factors that affect the population was approximately 60 days on Ishigaki Island, corresponding to the time from egg to adult in *H. glaucippe*. Collectively, these environmental factors are likely to determine the dynamics of the next generation of the Ishigaki population. Our findings suggest that frequent typhoons disturb seasonal defoliation cycles of the host plant and accompany Lammas growth in the Ryukyu Islands, reducing the selection pressure in the adaptation of *H. glaucippe* for cyclically-changing seasons, leading to the absence of dormancy in ssp. *cincia*.

**Significance:** Many organisms have evolved adaptive life histories to respond to seasonal and periodic environmental fluctuations. On the other hand, random environmental disturbances such as hurricanes and wildfires often occur on Earth, and these unpredictable events are likely to impact the life histories of organisms. Through comprehensive investigation using long-term time-series data, we proposed that typhoon-generated environmental disturbances may counteract the acquisition of dormancy by *Hebomoia glaucippe* in Japan. Our study highlights the significant impact of environmental disturbances on population dynamics and emphasizes that these frequent disturbances may obscure the influence of seasonal environmental changes, thereby promoting multifarious life-cycle evolution.
