## Supplemental Table S1 for "Typhoon-induced Lammas growth promotes the non-dormant life-cycle of the Great Orange Tip butterfly *Hebomoia glaucippe*"

### Sheet: Sheet1
Table S1. List of references citing butterfly collection data (All literature written in Japanese and translated into English by us).
Population	Author	Publish Year	Title	Journal	Volume	Issue	Number	Page
Miyazaki	Ikuo IWASAKI	2019	Hebomoia glaucippe liukiuensis Fruhstorfer, 1898 in the northernmost distributed - Miyazaki Prefecture -	The nature and insects	54	-	-	10-14
Okinawa Is.	Kunio NAGAMINE	2011	Butterfly in Okinawa Island. Adult records (2009, 2010)	Insects of Loochoos	35	-	-	78-94
Okinawa Is.	Masakazu HIGA	2011	Butterfly records (2010)	Insects of Loochoos	35	-	-	25-39
Okinawa Is.	Senshi NOBAYASI	2011	Butterfly records from Okinawa Island in 2010	Insects of Loochoos	35	-	-	5-14
Okinawa Is.	Kunio NAGAMINE	2012	Butterfly records from Okinawa Island (2011)	Insects of Loochoos	36	-	-	70-83
Okinawa Is.	Masakazu HIGA	2012	Butterfly records from Okinawa Island (2011)	Insects of Loochoos	36	-	-	90-108
Okinawa Is.	Senshi NOBAYASI	2012	Butterfly records from Okinawa Island and the surrounding islands in 2011	Insects of Loochoos	36	-	-	111-122
Okinawa Is.	Kunio NAGAMINE	2013	Butterfly records from Okinawa Island (2012)	Insects of Loochoos	37	-	-	91-99
Okinawa Is.	Masakazu HIGA	2013	Butterfly records in Okinawa (2012)	Insects of Loochoos	37	-	-	109-135
Okinawa Is.	Senshi NOBAYASI	2013	Butterfly records from Okinawa Island and the surrounding islands in 2012	Insects of Loochoos	37	-	-	71-82
Okinawa Is.	Kunio NAGAMINE	2014	Adult Butterfly records (2013)	Insects of Loochoos	38	-	-	109-118
Okinawa Is.	Masakazu HIGA	2014	Butterfly records in Okinawa Prefecture (2013)	Insects of Loochoos	38	-	-	123-148
Okinawa Is.	Senshi NOBAYASI	2014	Butterfly records from Okinawa Island and the surrounding islands in 2013	Insects of Loochoos	38	-	-	68-108
Okinawa Is.	Kunio NAGAMINE	2015	Adult butterfly records from Okinawa Island (2014)	Insects of Loochoos	39	-	-	115-125
Okinawa Is.	Masakazu HIGA	2015	Butterfly records in Okinawa Prefecture (2014)	Insects of Loochoos	39	-	-	132-155
Okinawa Is.	Senshi NOBAYASI	2015	Butterfly records of Okinawa Island in 2014	Insects of Loochoos	39	-	-	160-193
Okinawa Is.	Masakazu HIGA	2016	Butterfly records (2015)	Insects of Loochoos	40	-	-	77-97
Okinawa Is.	Senshi NOBAYASI	2016	Butterfly records from Okinawa Island and the surrounding islands in 2015	Insects of Loochoos	40	-	-	59-76
Okinawa Is.	Kunio NAGAMINE	2017	Butterflies in Okinawa Island; adult and larval records (2016)	Insects of Loochoos	41	-	-	112-122
Okinawa Is.	Masakazu HIGA	2017	Butterflies records (2016)	Insects of Loochoos	41	-	-	125-147
Okinawa Is.	Senshi NOBAYASI	2017	Butterfly records from Okinawa Island and the surrounding islands in 2016	Insects of Loochoos	41	-	-	102-111
Okinawa Is.	Kunio NAGAMINE	2018	Butterflies records (2017)	Insects of Loochoos	42	-	-	139-148
Okinawa Is.	Masakazu HIGA	2018	Butterfly records (2017)	Insects of Loochoos	42	-	-	170-191
Okinawa Is.	Senshi NOBAYASI	2018	Butterfly records from Okinawa Island and the surrounding islands in 2017	Insects of Loochoos	42	-	-	155-165
Okinawa Is.	Kunio NAGAMINE	2019	Records of adult butterflies (2018)	Insects of Loochoos	43	-	-	104-109
Okinawa Is.	Masakazu HIGA	2019	Butterflies records (2018)	Insects of Loochoos	43	-	-	111-133
Okinawa Is.	Senshi NOBAYASI	2019	Butterfly records from Okinawa Island in 2018	Insects of Loochoos	43	-	-	134-141
Okinawa Is.	Kunio NAGAMINE	2020	Butterflies of Okinawa; adult and larval records(2019)	Insects of Loochoos	44	-	-	109-118
Okinawa Is.	Masakazu HIGA	2020	Butterflies records (2019)	Insects of Loochoos	44	-	-	121-153
Okinawa Is.	Senshi NOBAYASI	2020	Butterfly records from Okinawa Island and Tarama Island in 2019	Insects of Loochoos	44	-	-	100-108
Ishigaki Is.	Anonymous	2009	Japanese butterfly information in 2009 (8)	Monthly journal of Yuzuriha club	11	9	126	6-12
Ishigaki Is.	Anonymous	2009	Japanese butterfly information in 2009 (9)	Monthly journal of Yuzuriha club	11	10	127	6-12
Ishigaki Is.	Anonymous	2009	Japanese butterfly information in 2009 (10)	Monthly journal of Yuzuriha club	11	11	128	7-12
Ishigaki Is.	Anonymous	2009	Japanese butterfly information in 2009 (11)	Monthly journal of Yuzuriha club	11	12	129	7-12
Ishigaki Is.	Anonymous	2010	Japanese butterfly information in 2009 (12)	Monthly journal of Yuzuriha club	12	1	130	8-12
Ishigaki Is.	Anonymous	2010	Japanese butterfly information in 2010 (1)	Monthly journal of Yuzuriha club	12	2	131	9-12
Ishigaki Is.	Anonymous	2010	Japanese butterfly information in 2010 (2)	Monthly journal of Yuzuriha club	12	3	132	9-12
Ishigaki Is.	Anonymous	2010	Japanese butterfly information in 2010 (3)	Monthly journal of Yuzuriha club	12	4	133	7-12
Ishigaki Is.	Anonymous	2010	Japanese butterfly information in 2010 (4)	Monthly journal of Yuzuriha club	12	5	134	8-12
Ishigaki Is.	Anonymous	2010	Japanese butterfly information in 2010 (5)	Monthly journal of Yuzuriha club	12	6	135	8-12
Ishigaki Is.	Anonymous	2010	Japanese butterfly information in 2010 (6)	Monthly journal of Yuzuriha club	12	7	136	7-12
Ishigaki Is.	Anonymous	2010	Japanese butterfly information in 2010 (7)	Monthly journal of Yuzuriha club	12	8	137	6-12
Ishigaki Is.	Anonymous	2010	Japanese butterfly information in 2010 (8)	Monthly journal of Yuzuriha club	12	9	138	7-12
Ishigaki Is.	Anonymous	2010	Japanese butterfly information in 2010 (9)	Monthly journal of Yuzuriha club	12	10	139	7-12
Ishigaki Is.	Anonymous	2010	Japanese butterfly information in 2010 (10)	Monthly journal of Yuzuriha club	12	11	140	7-11
Ishigaki Is.	Anonymous	2010	Japanese butterfly information in 2010 (11)	Monthly journal of Yuzuriha club	12	12	141	7-12
Ishigaki Is.	Anonymous	2011	Japanese butterfly information in 2010 (12)	Monthly journal of Yuzuriha club	13	1	142	9-12
Ishigaki Is.	Anonymous	2011	Japanese butterfly information in 2011 (1)	Monthly journal of Yuzuriha club	13	2	143	9-12
Ishigaki Is.	Anonymous	2011	Japanese butterfly information in 2011 (2)	Monthly journal of Yuzuriha club	13	3	144	9-12
Ishigaki Is.	Anonymous	2011	Japanese butterfly information in 2011 (3)	Monthly journal of Yuzuriha club	13	4	145	8-12
Ishigaki Is.	Anonymous	2011	Japanese butterfly information in 2011 (4)	Monthly journal of Yuzuriha club	13	5	146	8-12
Ishigaki Is.	Anonymous	2011	Japanese butterfly information in 2011 (5)	Monthly journal of Yuzuriha club	13	6	147	8-12
Ishigaki Is.	Anonymous	2011	Japanese butterfly information in 2011 (6)	Monthly journal of Yuzuriha club	13	7	148	7-12
Ishigaki Is.	Anonymous	2011	Japanese butterfly information in 2011 (7)	Monthly journal of Yuzuriha club	13	8	149	7-12
Ishigaki Is.	Anonymous	2011	Japanese butterfly information in 2011 (8)	Monthly journal of Yuzuriha club	13	9	150	7-12
Ishigaki Is.	Anonymous	2011	Japanese butterfly information in 2011 (9)	Monthly journal of Yuzuriha club	13	10	151	7-12
Ishigaki Is.	Anonymous	2011	Japanese butterfly information in 2011 (10)	Monthly journal of Yuzuriha club	13	11	152	8-12
Ishigaki Is.	Anonymous	2011	Japanese butterfly information in 2011 (11)	Monthly journal of Yuzuriha club	13	12	153	8-12
Ishigaki Is.	Anonymous	2012	Japanese butterfly information in 2011 (12)	Monthly journal of Yuzuriha club	14	1	154	9-12
Ishigaki Is.	Anonymous	2012	Japanese butterfly information in 2012 (1)	Monthly journal of Yuzuriha club	14	2	155	9-12
Ishigaki Is.	Anonymous	2012	Japanese butterfly information in 2012 (2)	Monthly journal of Yuzuriha club	14	3	156	10-12
Ishigaki Is.	Anonymous	2012	Japanese butterfly information in 2012 (3)	Monthly journal of Yuzuriha club	14	4	157	8-12
Ishigaki Is.	Anonymous	2012	Japanese butterfly information in 2012 (4)	Monthly journal of Yuzuriha club	14	5	158	7-12
Ishigaki Is.	Anonymous	2012	Japanese butterfly information in 2012 (5)	Monthly journal of Yuzuriha club	14	6	159	7-12
Ishigaki Is.	Anonymous	2012	Japanese butterfly information in 2012 (6)	Monthly journal of Yuzuriha club	14	7	160	7-12
Ishigaki Is.	Anonymous	2012	Japanese butterfly information in 2012 (7)	Monthly journal of Yuzuriha club	14	8	161	7-12
Ishigaki Is.	Anonymous	2012	Japanese butterfly information in 2012 (8)	Monthly journal of Yuzuriha club	14	9	162	8-12
Ishigaki Is.	Anonymous	2012	Japanese butterfly information in 2012 (9)	Monthly journal of Yuzuriha club	14	10	163	9-12
Ishigaki Is.	Anonymous	2012	Japanese butterfly information in 2012 (10)	Monthly journal of Yuzuriha club	14	11	164	7-11
Ishigaki Is.	Anonymous	2012	Japanese butterfly information in 2012 (11)	Monthly journal of Yuzuriha club	14	12	165	7-11
Ishigaki Is.	Anonymous	2013	Japanese butterfly information in 2012 (12)	Monthly journal of Yuzuriha club	15	1	166	10-12
Ishigaki Is.	Anonymous	2013	Japanese butterfly information in 2013 (1)	Monthly journal of Yuzuriha club	15	2	167	11-12
Ishigaki Is.	Anonymous	2013	Japanese butterfly information in 2013 (2)	Monthly journal of Yuzuriha club	15	3	168	9-11
Ishigaki Is.	Anonymous	2013	Japanese butterfly information in 2013 (3)	Monthly journal of Yuzuriha club	15	4	169	9-12
Ishigaki Is.	Anonymous	2013	Japanese butterfly information in 2013 (4)	Monthly journal of Yuzuriha club	15	5	170	8-12
Ishigaki Is.	Anonymous	2013	Japanese butterfly information in 2013 (5)	Monthly journal of Yuzuriha club	15	6	171	7-12
Ishigaki Is.	Anonymous	2013	Japanese butterfly information in 2013 (6)	Monthly journal of Yuzuriha club	15	7	172	6-12
Ishigaki Is.	Anonymous	2013	Japanese butterfly information in 2013 (7)	Monthly journal of Yuzuriha club	15	8	173	6-12
Ishigaki Is.	Anonymous	2013	Japanese butterfly information in 2013 (8)	Monthly journal of Yuzuriha club	15	9	174	8-12
Ishigaki Is.	Anonymous	2013	Japanese butterfly information in 2013 (9)	Monthly journal of Yuzuriha club	15	10	175	8-12
Ishigaki Is.	Anonymous	2013	Japanese butterfly information in 2013 (10)	Monthly journal of Yuzuriha club	15	11	176	8-12
Ishigaki Is.	Anonymous	2013	Japanese butterfly information in 2013 (11)	Monthly journal of Yuzuriha club	15	12	177	8-12
Ishigaki Is.	Anonymous	2014	Japanese butterfly information in 2013 (12)	Monthly journal of Yuzuriha club	16	1	178	9-12
Ishigaki Is.	Anonymous	2014	Japanese butterfly information in 2014 (1)	Monthly journal of Yuzuriha club	16	2	179	10-12
Ishigaki Is.	Anonymous	2014	Japanese butterfly information in 2014 (2)	Monthly journal of Yuzuriha club	16	3	180	9-12
Ishigaki Is.	Anonymous	2014	Japanese butterfly information in 2014 (3)	Monthly journal of Yuzuriha club	16	4	181	8-12
Ishigaki Is.	Anonymous	2014	Japanese butterfly information in 2014 (4)	Monthly journal of Yuzuriha club	16	5	182	7-12
Ishigaki Is.	Anonymous	2014	Japanese butterfly information in 2014 (5)	Monthly journal of Yuzuriha club	16	6	183	7-12
Ishigaki Is.	Anonymous	2014	Japanese butterfly information in 2014 (6)	Monthly journal of Yuzuriha club	16	7	184	7-12
Ishigaki Is.	Anonymous	2014	Japanese butterfly information in 2014 (7)	Monthly journal of Yuzuriha club	16	8	185	6-12
Ishigaki Is.	Anonymous	2014	Japanese butterfly information in 2014 (8)	Monthly journal of Yuzuriha club	16	9	186	8-12
Ishigaki Is.	Anonymous	2014	Japanese butterfly information in 2014 (9)	Monthly journal of Yuzuriha club	16	10	187	9-12
Ishigaki Is.	Anonymous	2014	Japanese butterfly information in 2014 (10)	Monthly journal of Yuzuriha club	16	11	188	9-12
Ishigaki Is.	Anonymous	2014	Japanese butterfly information in 2014 (11)	Monthly journal of Yuzuriha club	16	12	189	10-12
Ishigaki Is.	Anonymous	2015	Japanese butterfly information in 2014 (12)	Monthly journal of Yuzuriha club	17	1	190	10-11
Ishigaki Is.	Anonymous	2015	Japanese butterfly information in 2015 (1)	Monthly journal of Yuzuriha club	17	2	191	11-12
Ishigaki Is.	Anonymous	2015	Japanese butterfly information in 2015 (2)	Monthly journal of Yuzuriha club	17	3	192	10-12
Ishigaki Is.	Anonymous	2015	Japanese butterfly information in 2015 (3)	Monthly journal of Yuzuriha club	17	4	193	10-12
Ishigaki Is.	Anonymous	2015	Japanese butterfly information in 2015 (4)	Monthly journal of Yuzuriha club	17	5	194	10-12
Ishigaki Is.	Anonymous	2015	Japanese butterfly information in 2015 (5)	Monthly journal of Yuzuriha club	17	6	195	10-12
Ishigaki Is.	Anonymous	2015	Japanese butterfly information in 2015 (6)	Monthly journal of Yuzuriha club	17	7	196	10-12
Ishigaki Is.	Anonymous	2015	Japanese butterfly information in 2015 (7)	Monthly journal of Yuzuriha club	17	8	197	5-12
Ishigaki Is.	Anonymous	2015	Japanese butterfly information in 2015 (8)	Monthly journal of Yuzuriha club	17	9	198	7-12
Ishigaki Is.	Anonymous	2015	Japanese butterfly information in 2015 (9)	Monthly journal of Yuzuriha club	17	10	199	8-11
Ishigaki Is.	Anonymous	2015	Japanese butterfly information in 2015 (10)	Monthly journal of Yuzuriha club	17	11	200	8-12
Ishigaki Is.	Anonymous	2015	Japanese butterfly information in 2015 (11)	Monthly journal of Yuzuriha club	17	12	201	8-12
Ishigaki Is.	Anonymous	2016	Japanese butterfly information in 2015 (12)	Monthly journal of Yuzuriha club	18	1	202	9-11
Ishigaki Is.	Anonymous	2016	Japanese butterfly information in 2016 (1)	Monthly journal of Yuzuriha club	18	2	203	10-12
Ishigaki Is.	Anonymous	2016	Japanese butterfly information in 2016 (2)	Monthly journal of Yuzuriha club	18	3	204	10-12
Ishigaki Is.	Anonymous	2016	Japanese butterfly information in 2016 (3)	Monthly journal of Yuzuriha club	18	4	205	8-12
Ishigaki Is.	Anonymous	2016	Japanese butterfly information in 2016 (4)	Monthly journal of Yuzuriha club	18	5	206	6-12
Ishigaki Is.	Anonymous	2016	Japanese butterfly information in 2016 (5)	Monthly journal of Yuzuriha club	18	6	207	6-12
Ishigaki Is.	Anonymous	2016	Japanese butterfly information in 2016 (6)	Monthly journal of Yuzuriha club	18	7	208	7-12
Ishigaki Is.	Anonymous	2016	Japanese butterfly information in 2016 (7)	Monthly journal of Yuzuriha club	18	8	209	6-12
Ishigaki Is.	Anonymous	2016	Japanese butterfly information in 2016 (8)	Monthly journal of Yuzuriha club	18	9	210	6-12
Ishigaki Is.	Anonymous	2016	Japanese butterfly information in 2016 (9)	Monthly journal of Yuzuriha club	18	10	211	8-12
Ishigaki Is.	Anonymous	2016	Japanese butterfly information in 2016 (10)	Monthly journal of Yuzuriha club	18	11	212	7-12
Ishigaki Is.	Anonymous	2016	Japanese butterfly information in 2016 (11)	Monthly journal of Yuzuriha club	18	12	213	7-11
Ishigaki Is.	Anonymous	2017	Japanese butterfly information in 2016 (12)	Monthly journal of Yuzuriha club	19	1	214	9-12
Ishigaki Is.	Anonymous	2017	Japanese butterfly information in 2017 (1)	Monthly journal of Yuzuriha club	19	2	215	9-12
Ishigaki Is.	Anonymous	2017	Japanese butterfly information in 2017 (2)	Monthly journal of Yuzuriha club	19	3	216	9-12
Ishigaki Is.	Anonymous	2017	Japanese butterfly information in 2017 (3)	Monthly journal of Yuzuriha club	19	4	217	8-12
Ishigaki Is.	Anonymous	2017	Japanese butterfly information in 2017 (4)	Monthly journal of Yuzuriha club	19	5	218	9-12
Ishigaki Is.	Anonymous	2017	Japanese butterfly information in 2017 (5)	Monthly journal of Yuzuriha club	19	6	219	5-12
Ishigaki Is.	Anonymous	2017	Japanese butterfly information in 2017 (6)	Monthly journal of Yuzuriha club	19	7	220	5-12
Ishigaki Is.	Anonymous	2017	Japanese butterfly information in 2017 (7)	Monthly journal of Yuzuriha club	19	8	221	6-12
Ishigaki Is.	Anonymous	2017	Japanese butterfly information in 2017 (8)	Monthly journal of Yuzuriha club	19	9	222	7-12
Ishigaki Is.	Anonymous	2017	Japanese butterfly information in 2017 (9)	Monthly journal of Yuzuriha club	19	10	223	7-11
Ishigaki Is.	Anonymous	2017	Japanese butterfly information in 2017 (10)	Monthly journal of Yuzuriha club	19	11	224	6-12
Ishigaki Is.	Anonymous	2017	Japanese butterfly information in 2017 (11)	Monthly journal of Yuzuriha club	19	12	225	8-11
Ishigaki Is.	Anonymous	2018	Japanese butterfly information in 2017 (12)	Monthly journal of Yuzuriha club	20	1	226	8-12
Ishigaki Is.	Anonymous	2018	Japanese butterfly information in 2018 (1)	Monthly journal of Yuzuriha club	20	2	227	8-12
Ishigaki Is.	Anonymous	2018	Japanese butterfly information in 2018 (2)	Monthly journal of Yuzuriha club	20	3	228	11-12
Ishigaki Is.	Anonymous	2018	Japanese butterfly information in 2018 (3)	Monthly journal of Yuzuriha club	20	4	229	8-12
Ishigaki Is.	Anonymous	2018	Japanese butterfly information in 2018 (4)	Monthly journal of Yuzuriha club	20	5	230	6-12
Ishigaki Is.	Anonymous	2018	Japanese butterfly information in 2018 (5)	Monthly journal of Yuzuriha club	20	6	231	5-12
Ishigaki Is.	Anonymous	2018	Japanese butterfly information in 2018 (6)	Monthly journal of Yuzuriha club	20	7	232	5-11
Ishigaki Is.	Anonymous	2018	Japanese butterfly information in 2018 (7)	Monthly journal of Yuzuriha club	20	8	233	11-12
Ishigaki Is.	Anonymous	2018	Japanese butterfly information in 2018 (8)	Monthly journal of Yuzuriha club	20	9	234	6-11
Ishigaki Is.	Anonymous	2018	Japanese butterfly information in 2018 (9)	Monthly journal of Yuzuriha club	20	10	235	9-12
Ishigaki Is.	Anonymous	2018	Japanese butterfly information in 2018 (10)	Monthly journal of Yuzuriha club	20	11	236	7-12
Ishigaki Is.	Anonymous	2018	Japanese butterfly information in 2018 (11)	Monthly journal of Yuzuriha club	20	12	237	9-12
Ishigaki Is.	Anonymous	2019	Japanese butterfly information in 2018 (12)	Monthly journal of Yuzuriha club	21	1	238	8-12
Ishigaki Is.	Anonymous	2019	Japanese butterfly information in 2019 (1)	Monthly journal of Yuzuriha club	21	2	239	9-12
Ishigaki Is.	Anonymous	2019	Japanese butterfly information in 2019 (2)	Monthly journal of Yuzuriha club	21	3	240	10-12
Ishigaki Is.	Anonymous	2019	Japanese butterfly information in 2019 (3)	Monthly journal of Yuzuriha club	21	4	241	8-12
Ishigaki Is.	Anonymous	2019	Japanese butterfly information in 2019 (4)	Monthly journal of Yuzuriha club	21	5	242	5-12
Ishigaki Is.	Anonymous	2019	Japanese butterfly information in 2019 (5)	Monthly journal of Yuzuriha club	21	6	243	5-12
Ishigaki Is.	Anonymous	2019	Japanese butterfly information in 2019 (6)	Monthly journal of Yuzuriha club	21	7	244	5-12
Ishigaki Is.	Anonymous	2019	Japanese butterfly information in 2019 (7)	Monthly journal of Yuzuriha club	21	8	245	5-12
Ishigaki Is.	Anonymous	2019	Japanese butterfly information in 2019 (8)	Monthly journal of Yuzuriha club	21	9	246	5-12
Ishigaki Is.	Anonymous	2019	Japanese butterfly information in 2019 (9)	Monthly journal of Yuzuriha club	21	10	247	7-11
Ishigaki Is.	Anonymous	2019	Japanese butterfly information in 2019 (10)	Monthly journal of Yuzuriha club	21	11	248	7-11
Ishigaki Is.	Anonymous	2019	Japanese butterfly information in 2019 (11)	Monthly journal of Yuzuriha club	21	12	249	7-11
Ishigaki Is.	Anonymous	2020	Japanese butterfly information in 2019 (12)	Monthly journal of Yuzuriha club	22	1	250	8-12
